# Systematic screen of RNA binding proteins that enhance circular RNA translation

**DOI:** 10.1101/2024.11.07.622558

**Authors:** Qianyun Lu, Siqi Wang, Yanwen Ye, Yun Yang, Zefeng Wang

**Affiliations:** CAS Key Laboratory of Computational Biology, Shanghai Institute of Nutrition and Health, Shanghai Institutes for Biological Sciences; University of Chinese Academy of Sciences, Chinese Academy of Sciences, Shanghai 200031, China; Southern University of Science and Technology, Shenzhen, China; CirCode Biomedicine Inc. Shanghai, China

## Abstract

Translatable circular RNAs (circRNAs) have emerged as a promising alternative to linear mRNA as new therapeutics due to its improved stability. The translation of circRNAs is mainly driving by internal ribosome entry site (IRES) or IRES-like elements, which is under regulation by various *trans*-acting RNA binding proteins (RBPs). Here we designed a cell-based system to systematically screen RBPs that enhance translation of circRNAs, and identified a total of 68 proteins as putative activators of noncanonical translation. These translation activators mainly involved in the functions of RNA processing, ribosomal biogenesis and translation initiation. Furthermore, we developed a machine learning algorithm to extract common sequence features of these activators, which predicted more potential RBPs with translation activator activities. The newly identified and predicted activators were subsequently demonstrated to promote the IRES-mediated circRNA translation in a context-dependent fashion. This investigation provides new insights to discover functions for IRES *trans*-acting factors and to expand the toolbox for engineered RBPs in RNA synthetic biology.
