## Supplementary Table S1 for "Systematic screen of RNA binding proteins that enhance circular RNA translation"

### Sheet: Primers
Name	Primer (Cloning)	Sequence (5' to 3')
DAZL	Forward primer	tagcggcagcggtagctctagaTCTACTGCAAATCCTGAAACTCC
	Reverse primer	ccctcactaaagggaagcggccgcTCAAACAGATTTAAGCATTGCCCG
DDX17	Forward primer	tagcggcagcggtagctctagaCCCACCGGCTTTGTAGCC
	Reverse primer	ccctcactaaagggaagcggccgcTCATTTACGTGAAGGAGGAGGAGG
DDX21	Forward primer	tagcggcagcggtagctctagaCCGGGAAAACTCCGTAGTGAC
	Reverse primer	ccctcactaaagggaagcggccgcTTATTGACCAAATGCTTTACTGAAACTCCG
DDX23	Forward primer	tagcggcagcggtagctctagaGCAGGAGAGCTGGCTGAC
	Reverse primer	ccctcactaaagggaagcggccgcTCAGGCAAAGATGGTCTCTTCCC
DDX24	Forward primer	tagcggcagcggtagctctagaAAGTTGAAGGACACAAAATCAAGGC
	Reverse primer	ccctcactaaagggaagcggccgcTTAATTTGCACTTGTACTTGGCTGTGG
DDX27	Forward primer	tagcggcagcggtagctctagaGTACTTGCGCAAAGACGACG
	Reverse primer	ccctcactaaagggaagcggccgcCTACTTCCTCCTCTTGTATCTGGATTTAG
DDX3X	Forward primer	tagcggcagcggtagctctagaAGTCATGTGGCAGTGGAAAATG
	Reverse primer	ccctcactaaagggaagcggccgcTCAGTTACCCCACCAGTCAACC
DDX46	Forward primer	tagcggcagcggtagctctagaGGTCGGGAGTCACGCCAC
	Reverse primer	cctcactaaagggaagcggccgcCTATAAGACTTTGTATCTTCCTTTATTTGTTGGTTG
DDX5	Forward primer	tagcggcagcggtagctctagaTCGGGTTATTCGAGTGACCG
	Reverse primer	ccctcactaaagggaagcggccgcTTATTGGGAATATCCTGTTGGCATTGG
DDX50	Forward primer	tagcggcagcggtagctctagaCCTGGGAAACTCCTCTGGGG
	Reverse primer	ccctcactaaagggaagcggccgcTCAGTCAAAACTCCGTTTGTGGCC
DDX6	Forward primer	tagcggcagcggtagctctagaAGCACGGCCAGAACAGAGAAC
	Reverse primer	ccctcactaaagggaagcggccgcTTAAGGTTTCTCATCTTCTACAGGCTCGC
DHX29	Forward primer	tagcggcagcggtagctctagaGGCGGCAAGAACAAGAAAC
	Reverse primer	ccctcactaaagggaagcggccgcTCAGTTATTCTCTGTTTTTATCAATTCCG
DKC1	Forward primer	tagcggcagcggtagctctagaGCGGATGCGGAAGTAATTATTTTG
	Reverse primer	ccctcactaaagggaagcggccgcCTACTCAGAAACCAATTCTACCTCTTTTG
EEF1G	Forward primer	tagcggcagcggtagctctagaGCGGCTGGGACCCTGTAC
	Reverse primer	ccctcactaaagggaagcggccgcTCACTTGAAGATCTTGCCCTGATTGAAG
EEF2	Forward primer	tagcggcagcggtagctctagaGTGAACTTCACGGTAGACCAG
	Reverse primer	ccctcactaaagggaagcggccgcCTACAATTTGTCCAGGAAGTTGTCC
EFTUD2	Forward primer	tagcggcagcggtagctctagaGATACCGACTTATATGATGAGTTTGGG
	Reverse primer	ccctcactaaagggaagcggccgcTCACATGGGGTAATTGAGCAC
EIF1	Forward primer	tagcggcagcggtagctctagaTCCGCTATCCAGAACCTCC
	Reverse primer	ccctcactaaagggaagcggccgcTTAAAACCCATGAACCTTCAGC
EIF1A	Forward primer	tagcggcagcggtagctctagaCCCAAGAATAAAGGTAAAGGAGG
	Reverse primer	ccctcactaaagggaagcggccgcTTAGATGTCATCAATATCTTCATCATCATC
EIF3D	Forward primer	tagcggcagcggtagctctagaGCAAAGTTCATGACACCCG
	Reverse primer	ccctcactaaagggaagcggccgcTTAAGTTTCTTCCTCTTCTTCTTCCTC
EIF4A1	Forward primer	tagcggcagcggtagctctagaTCTGCGAGCCAGGATTCC
	Reverse primer	ccctcactaaagggaagcggccgcTCAGATGAGGTCAGCAACATTG
EIF4A2	Forward primer	tagcggcagcggtagctctagaTCTGGTGGCTCCGCGGATTATAAC
	Reverse primer	ccctcactaaagggaagcggccgcTTAAATAAGGTCAGCCACATTCATGGGC
EIF4A3	Forward primer	tagcggcagcggtagctctagaGCGACCACGGCCACGATG
	Reverse primer	ccctcactaaagggaagcggccgcTCAGATAAGATCAGCAACGTTCATCGGC
EIF4B	Forward primer	tagcggcagcggtagctctagaGCGGCCTCAGCAAAAAAG
	Reverse primer	ccctcactaaagggaagcggccgcCTATTCGGCATAATCTTCTCCCTC
EIF4E	Forward primer	gcTCTAGAGCGACTGTCGAACCGGAA
	Reverse primer	TTAGCGGCCGCTTAAACAACAAACCTAT
EIF4G1	Forward primer	tagcggcagcggtagctctagaAACAAAGCTCCACAGTCCAC
	Reverse primer	ccctcactaaagggaagcggccgcTCAGTTGTGGTCAGACTCCTC
EIF4G2	Forward primer	AGCTCTAGAGTGGAGAGTGCGATTGCAGAAGGGGG
	Reverse primer	GAAGCGGCCGCTTAGTCAGCTTCTTCCTCTGATTC
EIF4H	Forward primer	tagcggcagcggtagctctagaGCGGACTTCGACACCTAC
	Reverse primer	ccctcactaaagggaagcggccgcTCATTCTTGCTCCTTTTGAACG
EIF5	Forward primer	tagcggcagcggtagctctagaTCTGTCAATGTCAACCGCAG
	Reverse primer	ccctcactaaagggaagcggccgcTTAAATGGCATCAATATCGATGTCG
EIF5B	Forward primer	tagcggcagcggtagctctagaGGGAAGAAACAGAAAAACAAGAGC
	Reverse primer	ccctcactaaagggaagcggccgcTTAGATGATTTCAAATACTTTCTTCAGCTC
EIF6	Forward primer	tagcggcagcggtagctctagaGCGGTCCGAGCTTCGTTC
	Reverse primer	ccctcactaaagggaagcggccgcTCAGGTGAGGCTGTCAATGAGG
ETF1	Forward primer	tagcggcagcggtagctctagaGCGGACGACCCCAGTGCTG
	Reverse primer	ccctcactaaagggaagcggccgcCTAGTAGTCATCAAGGTCAAAAAATTCATCGTC
FUS	Forward primer	tagcggcagcggtagctctagaGCCTCAAACGATTATACCCAAC
	Reverse primer	ccctcactaaagggaagcggccgcTTAATACGGCCTCTCCCTGC
FXR1	Forward primer	tagcggcagcggtagctctagaGCGGAGCTGACGGTGGAG
	Reverse primer	ccctcactaaagggaagcggccgcTTATGAAACACCATTCAGGACTGCTGC
GNL2	Forward primer	tagcggcagcggtagctctagaGTGAAGCCCAAGTACAAAGGAC
	Reverse primer	ccctcactaaagggaagcggccgcTTACTGCTTTTGTCTGAATTTTTTGCG
GNL3	Forward primer	tagcggcagcggtagctctagaAAAAGGCCTAAGTTAAAGAAAGCAAG
	Reverse primer	ccctcactaaagggaagcggccgcTTACACATAATCTGTACTGAAGTCATAAGC
GNL3L	Forward primer	tagcggcagcggtagctctagaATGAAACTTAGACACAAAAATAAAAAGCCAG
	Reverse primer	ccctcactaaagggaagcggccgcTTAGTCACCAACACCATCATCAGC
GTPBP4	Forward primer	tagcggcagcggtagctctagaGCACATTACAACTTCAAGAAAATTACGGTG
	Reverse primer	ccctcactaaagggaagcggccgcCTATCTCCTGTCCTTTTTACCAGCTTTCC
HNRNPA3	Forward primer	tagcggcagcggtagctctagaGAGGTAAAACCGCCGCCC
	Reverse primer	ccctcactaaagggaagcggccgcTTAGAACCTTCTGCTACCATATCCACC
HNRNPC	Forward primer	tagcggcagcggtagctctagaGCCAGCAACGTTACCAAC
	Reverse primer	ccctcactaaagggaagcggccgcTTAAGAGTCATCCTCGCCATTG
HNRNPD	Forward primer	tagcggcagcggtagctctagaTCGGAGGAGCAGTTCGGC
	Reverse primer	ccctcactaaagggaagcggccgcTTAGTATGGTTTGTAGCTATTTTGATGACC
HNRNPF	Forward primer	tagcggcagcggtagctctagaATGCTGGGCCCTGAGGGAG
	Reverse primer	ccctcactaaagggaagcggccgcCTAGTCATAGCCACCCATGCTG
HNRNPH1	Forward primer	tagcggcagcggtagctctagaATGTTGGGCACGGAAGGTG
	Reverse primer	ccctcactaaagggaagcggccgcCTATGCAATGTTTGATTGAAAATCACTGGAG
HNRNPK	Forward primer	tagcggcagcggtagctctagaGAAACTGAACAGCCAGAAGAAAC
	Reverse primer	ccctcactaaagggaagcggccgcTTAGAAAAACTTTCCAGAATACTGCTTC
HNRNPM	Forward primer	tagcggcagcggtagctctagaGCGGCAGGGGTCGAAGCG
	Reverse primer	ccctcactaaagggaagcggccgcTTAAGCGTTTCTATCAATTCGAACGTCAATCTC
HNRNPU	Forward primer	tagcggcagcggtagctctagaAGTTCCTCGCCTGTTAATG
	Reverse primer	ccctcactaaagggaagcggccgcTCAATAATATCCTTGGTGATAATGCTG
HNRNPUL1	Forward primer	tagcggcagcggtagctctagaGATGTGCGCCGTCTGAAG
	Reverse primer	ccctcactaaagggaagcggccgcCTACTGTGTACTTGTGCCACCC
IGF2BP1	Forward primer	tagcggcagcggtagctctagaAACAAGCTTTACATCGGCAACCTC
	Reverse primer	ccctcactaaagggaagcggccgcTCACTTCCTCCGTGCCTGGG
IGF2BP3	Forward primer	tagcggcagcggtagctctagaAACAAACTGTATATCGGAAACCTCAGC
	Reverse primer	ccctcactaaagggaagcggccgcTTACTTCCGTCTTGACTGAGGTGGTC
ILF3	Forward primer	tagcggcagcggtagctctagaCGTCCAATGCGAATTTTTGTGAATG
	Reverse primer	ccctcactaaagggaagcggccgcTTATCTGTACTGGTAGTTCATGCTGTGG
LARP1	Forward primer	tagcggcagcggtagctctagaCTTTGGAGGGTGCTTTTGTCAAAGAG
	Reverse primer	ccctcactaaagggaagcggccgcTCACTTTCCCAAAGTCTGTGTGTTCG
LARP4	Forward primer	tagcggcagcggtagctctagaTTGCTTTTCGTGGAGCAGGTAGC
	Reverse primer	ccctcactaaagggaagcggccgcTTACTTTGGTGATCTGGGTGGCAC
LARP4B	Forward primer	tagcggcagcggtagctctagaACTTCTGATCAGGACGCTAAGGTTG
	Reverse primer	ccctcactaaagggaagcggccgcTCACTGAGGAGACTTGGGGGG
LARP7	Forward primer	tagcggcagcggtagctctagaGAAACTGAAAGTGGAAATCAGGAAAAGG
	Reverse primer	ccctcactaaagggaagcggccgcTCAATCATATTCAGAAAATCTTATATGTTTACTCGC
LIN28A	Forward primer	tagcggcagcggtagctctagaGGCTCCGTGTCCAACCAGC
	Reverse primer	ccctcactaaagggaagcggccgcTCAATTCTGTGCCTCCGGGAGC
NAT10	Forward primer	tagcggcagcggtagctctagaCATCGGAAAAAGGTGGATAACCG
	Reverse primer	ccctcactaaagggaagcggccgcCTATTTCTTCCGCTTCAGTTTCATATC
NCL	Forward primer	tagcggcagcggtagctctagaGTGAAGCTCGCGAAGGCAG
	Reverse primer	ccctcactaaagggaagcggccgcCTATTCAAACTTCGTCTTCTTTCCTTGTGGC
NMD3	Forward primer	tagcggcagcggtagctctagaGAGTATATGGCAGAATCCACCGACC
	Reverse primer	ccctcactaaagggaagcggccgcTTATGTCAGCATTGATGCACCTTCTTC
PA2G4	Forward primer	tagcggcagcggtagctctagaTCGGGCGAGGACGAGCAAC
	Reverse primer	ccctcactaaagggaagcggccgcTCAGTCCCCAGCTTCATTTTCTTCTAATG
PABPC1	Forward primer	tagcggcagcggtagctctagaAACCCCAGTGCCCCCAG
	Reverse primer	ccctcactaaagggaagcggccgcTTAAACAGTTGGAACACCGGTGGC
PABPC4	Forward primer	tagcggcagcggtagctctagaAACGCTGCGGCCAGCAGC
	Reverse primer	ccctcactaaagggaagcggccgcCTAAGAGGTAGCAGCAGCAACAGCGC
PCBP1	Forward primer	tagcggcagcggtagctctagaGATGCCGGTGTGACTGAAAG
	Reverse primer	ccctcactaaagggaagcggccgcCTAGCTGCACCCCATGCC
PCBP2	Forward primer	tagcggcagcggtagctctagaGACACCGGTGTGATTGAAGG
	Reverse primer	ccctcactaaagggaagcggccgcCTAGCTGCTCCCCATGCC
PES1	Forward primer	tagcggcagcggtagctctagaGGAGGCCTTGAGAAGAAGAAGTATG
	Reverse primer	ccctcactaaagggaagcggccgcTCACTCCGGCCTTGCCTTC
PRPF31	Forward primer	tagcggcagcggtagctctagaTCTCTGGCAGATGAGCTCTTAGC
	Reverse primer	ccctcactaaagggaagcggccgcTCAGGTGGACATAAGGCCAC
PTBP1	Forward primer	tagcggcagcggtagctctagaGACGGCATTGTCCCAGATATAG
	Reverse primer	ccctcactaaagggaagcggccgcCTAGATGGTGGACTTGGAGAAGG
PUF60	Forward primer	tagcggcagcggtagctctagaGCGACGGCGACCATAGCTC
	Reverse primer	ccctcactaaagggaagcggccgcTCACGCAGAGAGGTCACTG
RACK1	Forward primer	tagcggcagcggtagctctagaACTGAGCAGATGACCCTTC
	Reverse primer	ccctcactaaagggaagcggccgcCTAGCGTGTGCCAATGGTC
RBM10	Forward primer	tagcggcagcggtagctctagaGAGTATGAAAGACGTGGTGGTCG
	Reverse primer	ccctcactaaagggaagcggccgcTCACTGGGCCTCGTTGAAGC
RBM17	Forward primer	tagcggcagcggtagctctagaTCCCTGTACGATGACCTAGG
	Reverse primer	ccctcactaaagggaagcggccgcTCAAACTTGTTCTGCCAAATCC
RBM28	Forward primer	tagcggcagcggtagctctagaGCCGGCCTGACCTTATTTG
	Reverse primer	ccctcactaaagggaagcggccgcTCAACTATCAAACCATTTGCTCCTC
RBM34	Forward primer	tagcggcagcggtagctctagaGCCTTGGAAGGGATGAGCAAAC
	Reverse primer	ccctcactaaagggaagcggccgcTTATTTCTGTTTTCTCTGTTTCTTAGGGCGTC
RBM4	Forward primer	tagcggcagcggtagctctagaGTGAAGCTGTTCATCGGAAACC
	Reverse primer	ccctcactaaagggaagcggccgcTTAAAAGGCTGAGTACCGCGC
RBM5	Forward primer	tagcggcagcggtagctctagaGGTTCAGACAAAAGAGTGAGTAGAACAG
	Reverse primer	ccctcactaaagggaagcggccgcTCACTCCATCTCAGTGAACCGGG
RPL11	Forward primer	tagcggcagcggtagctctagaGCGCAGGATCAAGGTGAAAAG
	Reverse primer	ccctcactaaagggaagcggccgcTTATTTGCCAGGAAGGATGATCCC
RPL13A	Forward primer	tagcggcagcggtagctctagaGCGGAGGTGCAGGTCCTG
	Reverse primer	ccctcactaaagggaagcggccgcTCAGACCAGGAGTCCGTGGGTC
RPL18	Forward primer	tagcggcagcggtagctctagaGGAGTGGACATCCGCCATAAC
	Reverse primer	ccctcactaaagggaagcggccgcTTAGTTTTTGTAGCCTCGGCTGGC
RPL22	Forward primer	tagcggcagcggtagctctagaGCTCCTGTGAAAAAGCTTGTG
	Reverse primer	ccctcactaaagggaagcggccgcTTAATCCTCGTCTTCCTCCTCTTC
RPL26	Forward primer	tagcggcagcggtagctctagaAAGTTTAATCCCTTTGTGACTTCC
	Reverse primer	ccctcactaaagggaagcggccgcTTATTCCTGCATCTTCTCAATGGTTTC
RPL38	Forward primer	tagcggcagcggtagctctagaCCTCGGAAAATTGAGGAAATCAAG
	Reverse primer	ccctcactaaagggaagcggccgcTCATTTCAGTTCCTTCACTGCC
RPL5	Forward primer	tagcggcagcggtagctctagaGGGTTTGTTAAAGTTGTTAAGAATAAGGC
	Reverse primer	ccctcactaaagggaagcggccgcTTAGCTCTCAGCAGCCCG
RPS15	Forward primer	tagcggcagcggtagctctagaGCAGAAGTAGAGCAGAAGAAG
	Reverse primer	ccctcactaaagggaagcggccgcTTACTTGAGAGGGATGAAGCG
RPS19	Forward primer	tagcggcagcggtagctctagaCCTGGAGTTACTGTAAAAGACG
	Reverse primer	ccctcactaaagggaagcggccgcCTAATGCTTCTTGTTGGCAGC
RPS2	Forward primer	tagcggcagcggtagctctagaGCGGATGACGCCGGTGCAG
	Reverse primer	ccctcactaaagggaagcggccgcCTATGTTGTAGCCACAGCTGGAGCC
RPS20	Forward primer	tagcggcagcggtagctctagaGCTTTTAAGGATACCGGAAAAACAC
	Reverse primer	ccctcactaaagggaagcggccgcTTAAGCATCTGCAATGGTGACTTC
RPS27	Forward primer	tagcggcagcggtagctctagaCCTCTCGCAAAGGATCTCC
	Reverse primer	ccctcactaaagggaagcggccgcTTAGTGCTGCTTCCTCCTG
RPS6	Forward primer	tagcggcagcggtagctctagaAAGCTGAACATCTCCTTCCC
	Reverse primer	ccctcactaaagggaagcggccgcTTATTTCTGACTGGATTCAGACTTAGAAG
RPSA	Forward primer	tagcggcagcggtagctctagaTCCGGAGCCCTTGATGTCC
	Reverse primer	ccctcactaaagggaagcggccgcTTAAGACCAGTCAGTGGTTGC
RQCD1	Forward primer	tagcggcagcggtagctctagaCACAGCCTGGCGACGGCTG
	Reverse primer	ccctcactaaagggaagcggccgcTCACTGAGGGGGCAGGGGGATAC
SF3B2	Forward primer	tagcggcagcggtagctctagaGCGACGGAGCATCCCGAG
	Reverse primer	ccctcactaaagggaagcggccgcCTAAAACTTGAACTCCTTATATTTCTTGC
SF3B3	Forward primer	tagcggcagcggtagctctagaTTTCTGTACAACTTAACCTTGCAGAG
	Reverse primer	ccctcactaaagggaagcggccgcTCAGAAGGCGTAGCGGG
SKIV2L2	Forward primer	tagcggcagcggtagctctagaGCGGACGCATTCGGAGATG
	Reverse primer	ccctcactaaagggaagcggccgcCTACAAGTAGAGGCTGGCAGCAAAC
SNRNP40	Forward primer	tagcggcagcggtagctctagaATAGAACAGCAGAAGCGTAAGG
	Reverse primer	ccctcactaaagggaagcggccgcTCACTGAATCTCTCCCATATACAGTC
SNRNP70	Forward primer	tagcggcagcggtagctctagaACCCAGTTCCTGCCGCC
	Reverse primer	ccctcactaaagggaagcggccgcTCACTCCGGCGCAGCCTC
SNRPE	Forward primer	tagcggcagcggtagctctagaGCGTACCGTGGCCAGGGTC
	Reverse primer	ccctcactaaagggaagcggccgcCTAGTTGGAGACACTTTGTAGCAGAG
SRRM1	Forward primer	tagcggcagcggtagctctagaGACGCGGGATTTTTCCGC
	Reverse primer	ccctcactaaagggaagcggccgcCTAAGACTGTGGGGACACTTGG
SRSF1	Forward primer	tagcggcagcggtagctctagaTCGGGAGGTGGTGTGATTC
	Reverse primer	ccctcactaaagggaagcggccgcTTATGTACGAGAGCGAGATCTGC
SRSF11	Forward primer	tagcggcagcggtagctctagaAGCAACACTACCGTCGTC
	Reverse primer	ccctcactaaagggaagcggccgcTCAGTCACTCATATCCATGTCTTC
SRSF3	Forward primer	tagcggcagcggtagctctagaCATCGTGATTCCTGTCCATTG
	Reverse primer	ccctcactaaagggaagcggccgcCTATTTCCTTTCATTTGACCTAGATCG
SRSF5	Forward primer	tagcggcagcggtagctctagaAGTGGCTGTCGGGTATTC
	Reverse primer	ccctcactaaagggaagcggccgcTTAATTGCCACTGTCAACTGATC
SSB	Forward primer	tagcggcagcggtagctctagaGCTGAAAATGGTGATAATGAAAAGATGGC
	Reverse primer	ccctcactaaagggaagcggccgcCTACTGGTCTCCAGCACCATTTTC
TARBP2	Forward primer	tagcggcagcggtagctctagaAGTGAAGAGGAGCAAGGCTCCG
	Reverse primer	ccctcactaaagggaagcggccgcTCACTTGCTGCCTGCCATGATCTTG
TRIM71	Forward primer	tagcggcagcggtagctctagaGCTTCGTTCCCCGAGACC
	Reverse primer	ccctcactaaagggaagcggccgcTTAGAAGACGAGGATTCGATTGTTGCC
TRMT1L	Forward primer	tagcggcagcggtagctctagaGAGAATATGGCGGAGGAGGAGC
	Reverse primer	ccctcactaaagggaagcggccgcTTACCATCTTCTGCAGCCACTTGC
U2AF1	Forward primer	tagcggcagcggtagctctagaGCGGAGTATCTGGCCTCC
	Reverse primer	ccctcactaaagggaagcggccgcTCAGAATCGCCCAGATCTTTC
U2AF2	Forward primer	tagcggcagcggtagctctagaTCGGACTTCGACGAGTTCG
	Reverse primer	ccctcactaaagggaagcggccgcCTACCAGAAGTCCCGGCG
YBX1	Forward primer	tagcggcagcggtagctctagaAGCAGCGAGGCCGAGAC
	Reverse primer	ccctcactaaagggaagcggccgcTTACTCAGCCCCGCCCTG
YBX3	Forward primer	tagcggcagcggtagctctagaAGTGAGGCGGGCGAGGCC
	Reverse primer	ccctcactaaagggaagcggccgcTTACTCAGCACTGCTCTGCTGGGTGGG
YTHDF1	Forward primer	tagcggcagcggtagctctagaTCGGCCACCAGCGTGGACAC
	Reverse primer	ccctcactaaagggaagcggccgcTCATTGTTTGTTTCGACTCTGCCGTTCC
YTHDF2	Forward primer	tagcggcagcggtagctctagaTCGGCCAGCAGCCTCTTG
	Reverse primer	ccctcactaaagggaagcggccgcTTATTTCCCACGACCTTGACGTTCC
YTHDF3	Forward primer	tagcggcagcggtagctctagaTCAGCCACTAGCGTGGATC
	Reverse primer	ccctcactaaagggaagcggccgcTTATTGTTTGTTTCTATTTCTCTCCCTACGC
DDX21-Nterm	Forward primer	tagcggcagcggtagctctagaCCGGGAAAACTCCGTAGTGAC
	Reverse primer	CCCTCACTAAAGGGAAGCGGCCGCTTACAGATGCTCCACAGTTATTGC
DDX21-Cterm	Forward primer	tagcggcagcggtagcTCTAGACTGGCTATTAAGTGCCACTGG
	Reverse primer	ccctcactaaagggaagcggccgcTTATTGACCAAATGCTTTACTGAAACTCCG
eIF4A1-Nterm	Forward primer	tagcggcagcggtagctctagaTCTGCGAGCCAGGATTCC
	Reverse primer	CCTCACTAAAGGGAAGCGGCCGCTCAGCGGATACCCTCCAGGGTC
eIF4A1-Cterm	Forward primer	tagcggcagcggtagcTCTAGATTCATGAGGGACCCCATTCGG
	Reverse primer	ccctcactaaagggaagcggccgcTCAGATGAGGTCAGCAACATTG
SKIV2L2-Nterm	Forward primer	tagcggcagcggtagctctagaGCGGACGCATTCGGAGATG
	Reverse primer	CCTCACTAAAGGGAAGCGGCCGCCTATGCTCTATAATGCTGAAACTGGTAG
SKIV2L2-Cterm	Forward primer	tagcggcagcggtagcTCTAGAGCAATTCCAGGAGTAGTAGAGAAG
	Reverse primer	ccctcactaaagggaagcggccgcCTACAAGTAGAGGCTGGCAGCAAAC
FUS-Nterm	Forward primer	tagcggcagcggtagctctagaGCCTCAAACGATTATACCCAAC
	Reverse primer	CCTCACTAAAGGGAAGCGGCCGCTTACTGTTCGGAGTCATGACGTG
FUS-Cterm	Forward primer	tagcggcagcggtagcTCTAGACCTCGGGACCAAGGATCAC
	Reverse primer	ccctcactaaagggaagcggccgcTTAATACGGCCTCTCCCTGC
RBM28-Nterm	Forward primer	tagcggcagcggtagctctagaGCCGGCCTGACCTTATTTG
	Reverse primer	CCTCACTAAAGGGAAGCGGCCGCTCATTGCACAGGCTTGGTCACC
RBM28-Cterm	Forward primer	tagcggcagcggtagcTCTAGAGATGATGATGAAGAAGATGGGG
	Reverse primer	ccctcactaaagggaagcggccgcTCAACTATCAAACCATTTGCTCCTC
LARP7-Nterm	Forward primer	tagcggcagcggtagctctagaGAAACTGAAAGTGGAAATCAGGAAAAGG
	Reverse primer	CCTCACTAAAGGGAAGCGGCCGCTCACACAACTCTTAAGGCTGGAATGG
LARP7-Cterm	Forward primer	tagcggcagcggtagcTCTAGACCTGGCATATTTCCTAAAACAG
	Reverse primer	ccctcactaaagggaagcggccgcTCAATCATATTCAGAAAATCTTATATGTTTACTCGC
eIF3D-Nterm	Forward primer	tagcggcagcggtagctctagaGCAAAGTTCATGACACCCG
	Reverse primer	CCTCACTAAAGGGAAGCGGCCGCTTATTCAACTGAAGAGTCTCGGGG
eIF3D-Cterm	Forward primer	tagcggcagcggtagcTCTAGAGGGGTTAGGCAGAAATGGG
	Reverse primer	ccctcactaaagggaagcggccgcTTAAGTTTCTTCCTCTTCTTCTTCCTC
eIF5B-Nterm	Forward primer	tagcggcagcggtagctctagaGGGAAGAAACAGAAAAACAAGAGC
	Reverse primer	CCTCACTAAAGGGAAGCGGCCGCTTAGGCTCTTAGCTTTTCGGTG
eIF5B-Cterm	Forward primer	tagcggcagcggtagcTCTAGAGAGAAACGGCGACTTGAAC
	Reverse primer	ccctcactaaagggaagcggccgcTTAGATGATTTCAAATACTTTCTTCAGCTC
SRRM1-Nterm	Forward primer	tagcggcagcggtagctctagaGACGCGGGATTTTTCCGC
	Reverse primer	CCTCACTAAAGGGAAGCGGCCGCCTATCGGGTCTTCTCCTTCTCC
SRRM1-Cterm	Forward primer	agcggcagcggtagcTCTAGACCTGAACCTATACCAGAGCC
	Reverse primer	ccctcactaaagggaagcggccgcCTAAGACTGTGGGGACACTTGG
NMD3-Nterm	Forward primer	tagcggcagcggtagctctagaGAGTATATGGCAGAATCCACCGACC
	Reverse primer	CCTCACTAAAGGGAAGCGGCCGCTTATCTCTCTCTTGCAAGCTCTTTC
NMD3-Cterm	Forward primer	tagcggcagcggtagcTCTAGAACCAAACGTCAGCGTCGTAG
	Reverse primer	ccctcactaaagggaagcggccgcTTATGTCAGCATTGATGCACCTTCTTC
HNRNPUL1-Nterm	Forward primer	tagcggcagcggtagctctagaGATGTGCGCCGTCTGAAG
	Reverse primer	CCCTCACTAAAGGGAAGCGGCCGCCTAGCGCTTTTCAGGGGGTGG
HNRNPUL1-Cterm	Forward primer	tagcggcagcggtagcTCTAGACCCCCTGAAAAGCGCTTTG
	Reverse primer	ccctcactaaagggaagcggccgcCTACTGTGTACTTGTGCCACCC
PES1-Nterm	Forward primer	tagcggcagcggtagctctagaGGAGGCCTTGAGAAGAAGAAGTATG
	Reverse primer	CCTCACTAAAGGGAAGCGGCCGCTCACTCCTTCCTGCGGTCTTCC
PES1-Cterm	Forward primer	gtagcggcagcggtagcTCTAGACCCACCGATGGGGAGATG
	Reverse primer	ccctcactaaagggaagcggccgcTCACTCCGGCCTTGCCTTC
DEK	Forward primer	tagcggcagcggtagcTCTAGATCCGCCTCGGCCCCTGCTG
	Reverse primer	CCTCACTAAAGGGAAGCGGCCGCTCAAGAAATTAGCTCTTTTACAGTTG
EIF3J	Forward primer	tagcggcagcggtagcTCTAGAGCGTCCCGCAAGGAAGGTAC
	Reverse primer	CCTCACTAAAGGGAAGCGGCCGCTTAGTTGTTGTATTCTTGAAGAGCC
LSM4	Forward primer	tagcggcagcggtagcTCTAGACTTCCCTTGTCACTGCTGAAG
	Reverse primer	CCTCACTAAAGGGAAGCGGCCGCTCACTGTTTGCCCGCCTG
PAIP2B	Forward primer	tagcggcagcggtagcTCTAGAAATGGATCCAATATGGCAAATAC
	Reverse primer	CCTCACTAAAGGGAAGCGGCCGCTCAGTACTTCTCTCCTGGAATAAAC
POLR2H	Forward primer	tagcggcagcggtagcTCTAGAGCGGGCATCCTGTTTGAG
	Reverse primer	CCTCACTAAAGGGAAGCGGCCGCTCAGAAGGCTAGCTTCTTCATC
SAP18	Forward primer	tagcggcagcggtagcTCTAGACTCGCTGCAGGGGTCGGAG
	Reverse primer	CCTCACTAAAGGGAAGCGGCCGCTTAATATGGTCTCATGCGCCC
SNRPD1	Forward primer	tagcggcagcggtagcTCTAGAAAGCTCGTGAGATTTTTGATG
	Reverse primer	CCTCACTAAAGGGAAGCGGCCGCTTATCGCCTAGGACCCCCTCTTCCTC
TRA2B	Forward primer	tagcggcagcggtagcTCTAGAAGCGACAGCGGCGAGCAG
	Reverse primer	CCTCACTAAAGGGAAGCGGCCGCTTAATAGCGACGAGGTGAGTATG
CSFV	Forward primer	CTTGATATACGCTTGATATAACTAGTGTATACGAGGTTAGT
	Reverse primer	cgtcttccatGATGGCTAGACTCCATGTGCCATG
CVB3	Forward primer	CTTGATATACGCTTGATATAACTAGTTTAAAACAGCCTGTG
	Reverse primer	gcgtcttccatGATGGCTAGTTTGCTGTATTCAAC
EMCV	Forward primer	CTTGATATACGCTTGATATAACTAGTGATCCGCCCCTCTCCCT
	Reverse primer	gcgtcttccatGATGGCTAGTGTGGCCATATTATC
HCV	Forward primer	CTTGATATACGCTTGATATAACTAGTGCCAGCCCCCTGATG
	Reverse primer	gcgtcttccatGATGGCTAGGTTACGTTTGGTTTTTC

### Sheet: Sheet1
Sequence of GS linker (5' to 3')	ggtagcggcagcggtagc

### Sheet: Sheet2
Name	Primer (RT-PCR)	Sequence (5' to 3')
Circular FlucRT	Forward primer	GTTGTTCCATTCCATCACGG
	Reverse primer	GCGCCACCAGAAGCAATTTC
Linear RlucRT	Forward primer	AAGGTAGGCGTTGTAGTTGC
	Reverse primer	CCATGCTCCCAAGCAAGATC
Pre-FlucRT	Forward primer	AGAGGACTGGGACAGCTCTC
	Reverse primer	GCGCCACCAGAAGCAATTTC
