## Supplementary Table S2 for "Systematic screen of RNA binding proteins that enhance circular RNA translation"

### Sheet: 110RBPs
	luc_AVE	luc_SD	circRNA_AVE	circRNA_SD	TE_AVE	TE_SD	splicing_AVE	splicing_SD
DAZL	0.899336	0.0794667	0.910212	0.153372	0.999346	0.120546	0.745068	0.0715145
DDX17	1.01126	0.0561902	0.579122	0.140744	1.81568	0.431858	0.772319	0.0912864
DDX21	2.2606	0.272541	0.897657	0.12506	2.56905	0.58286	1.05108	0.180921
DDX23	2.41461	0.460791	3.60182	1.06419	0.692238	0.1514	2.45439	0.545351
DDX24	1.48631	0.322819	0.87288	0.206721	1.7091	0.0440515	0.784195	0.180773
DDX27	1.65558	0.534419	0.68738	0.105881	2.42456	0.785497	0.72334	0.0866354
DDX3X	1.208	0.242247	0.600711	0.136555	2.09327	0.661006	0.749975	0.085944
DDX46	1.55506	0.485756	1.05088	0.332228	1.48165	0.0196513	0.785877	0.0782063
DDX5	2.75088	0.132164	1.71204	0.340385	1.63633	0.22301	1.15856	0.226428
DDX50	1.80068	0.125177	0.996285	0.161428	1.8272	0.202749	1.07508	0.117638
DDX6	0.31184	0.0104612	1.33621	0.495242	0.253885	0.0848622	1.14117	0.17983
DHX29	1.24587	0.168444	0.660681	0.181909	1.93963	0.295691	0.890502	0.191553
DKC1	0.950857	0.190704	0.58054	0.160739	1.68637	0.324579	0.698574	0.135198
EEF1G	0.912715	0.0537895	0.541923	0.107496	1.72837	0.339272	0.72202	0.146268
EEF2	0.845142	0.18912	0.424598	0.0565474	1.97489	0.175558	0.519864	0.0212578
EFTUD2	0.902485	0.165207	0.574348	0.139776	1.58877	0.13162	0.687138	0.132288
EIF1	1.3031	0.210392	0.777822	0.152721	1.74216	0.529991	0.745677	0.11264
EIF1A	1.11372	0.286131	1.13762	0.368764	1.00635	0.159707	0.977031	0.266207
EIF3D	2.13229	0.399852	0.887697	0.291386	2.49973	0.467907	0.865316	0.15174
EIF4A1	1.36254	0.274841	0.61868	0.0941863	2.21659	0.464994	0.705755	0.0581943
EIF4A2	1.24677	0.226459	0.654214	0.183765	1.94854	0.321415	0.821078	0.169613
EIF4A3	1.25081	0.0893226	0.81932	0.058449	1.53151	0.145009	0.891056	0.111256
EIF4B	0.912139	0.0927517	0.574785	0.0954705	1.60534	0.224263	0.811888	0.0634911
EIF4E	1.44472	0.226672	0.68035	0.037698	2.13344	0.402894	0.641274	0.0189649
EIF4G1	1.99115	0.582227	0.824182	0.178835	2.41632	0.402182	0.691476	0.0898024
EIF4G2	1.11176	0.127393	0.614853	0.0413658	1.82196	0.313655	0.637315	0.0557875
EIF4H	0.901333	0.303266	1.01102	0.317853	0.888132	0.0716122	1.01999	0.307931
EIF5	0.825495	0.0114683	0.837708	0.19585	1.02769	0.271897	0.990577	0.166396
EIF5B	1.14028	0.136508	0.433715	0.0450449	2.63203	0.220479	0.580648	0.0620378
EIF6	1.25396	0.214907	0.574697	0.0666378	2.23289	0.668904	0.733611	0.0256859
ETF1	1.03722	0.156882	0.795459	0.104636	1.33277	0.35007	0.774352	0.0619702
FUS	0.678214	0.215791	0.298224	0.119287	2.31945	0.178061	0.335524	0.158606
FXR1	1.69807	0.593737	1.3133	0.581675	1.32923	0.171344	1.18441	0.383631
GNL2	2.10911	0.457623	1.3188	0.371533	1.62828	0.186247	1.03457	0.0917507
GNL3	1.26806	0.135133	0.758545	0.0584567	1.68342	0.274118	0.729316	0.0496101
GNL3L	1.38652	0.213249	1.14405	0.0784793	1.21418	0.186701	0.869029	0.0867488
GTPBP4	1.70335	0.501143	0.997316	0.173484	1.68515	0.197347	0.938102	0.0736358
HNRNPA3	0.947811	0.106345	1.33598	0.152524	0.709774	0.0253226	1.00642	0.120404
HNRNPC	0.7705	0.174051	1.50766	0.39886	0.562676	0.300676	0.690322	0.141601
HNRNPD	0.60843	0.104814	1.13098	0.0624552	0.537024	0.0758837	0.834241	0.0235972
HNRNPF	0.371425	0.0276883	0.638636	0.0835087	0.587964	0.087114	0.616433	0.0618242
HNRNPH1	0.458921	0.0659546	0.428406	0.0555576	1.08113	0.18338	0.469979	0.0805669
HNRNPK	0.526447	0.0983734	0.28245	0.0653893	1.87685	0.111641	0.351788	0.0883982
HNRNPM	1.24448	0.268127	0.593355	0.0364607	2.0849	0.317707	0.599999	0.00387047
HNRNPU	0.567704	0.147964	0.662712	0.22757	0.874833	0.108235	0.692418	0.132077
HNRNPUL1	3.59378	0.719085	0.710624	0.154499	5.25292	1.73519	0.595188	0.0917536
IGF2BP1	1.36905	0.137702	1.17332	0.228471	1.18534	0.173169	1.04615	0.0979492
IGF2BP3	1.51768	0.323017	1.12725	0.0929618	1.34204	0.217808	1.03868	0.0427835
ILF3	0.27356	0.0469775	0.399641	0.0997893	0.695465	0.0668254	0.336618	0.0566796
LARP1	3.06376	0.363183	2.5451	0.596665	1.22407	0.132451	1.40567	0.186682
LARP4	1.62768	0.261696	0.97078	0.100499	1.67036	0.0915448	0.727004	0.0190527
LARP4B	1.72459	0.192286	1.28649	0.418347	1.42483	0.389263	0.848338	0.138895
LARP7	1.85852	0.281018	0.5802	0.181764	3.54126	1.67329	0.656645	0.0635105
LIN28A	1.3747	0.436111	1.26958	0.411263	1.09115	0.226351	1.14007	0.182834
NAT10	1.66289	0.340119	0.957798	0.0556204	1.72751	0.263732	0.661619	0.0925853
NCL	1.15363	0.189647	0.570738	0.0641612	2.01318	0.117914	0.552829	0.0865076
NMD3	1.85184	0.194222	0.647279	0.087538	2.87868	0.282988	0.651829	0.00257464
nonePUF	1.00839	0.0176361	1.01333	0.0208167	1.00655	0.0176714	0.971655	0.0507637
PA2G4	1.08244	0.612261	0.478206	0.180623	2.16822	0.379062	0.503261	0.138534
PABPC1	1.96673	0.726019	3.2422	0.978876	0.599274	0.0371427	1.82337	0.343397
PABPC4	1.81477	0.741518	4.44001	1.0179	0.417582	0.161242	2.25102	0.177101
PCBP1	0.706628	0.0615887	0.659853	0.0275012	1.0728	0.111887	0.522358	0.0726289
PCBP2	0.618322	0.199307	0.609369	0.152327	1.00217	0.0821792	0.601101	0.105194
PES1	1.28828	0.390011	0.581466	0.134199	2.24469	0.569414	0.655392	0.161854
PRPF31	0.460201	0.128114	0.435792	0.0782162	1.0489	0.145848	0.501926	0.0452963
PTBP1	0.460638	0.18354	0.311011	0.0732568	1.46276	0.369697	0.236295	0.0144717
PUF60	1.87587	0.52147	1.69461	0.361487	1.10092	0.17989	0.837093	0.145676
RACK1	0.970191	0.159068	0.614891	0.0840986	1.57491	0.0865912	0.597958	0.0336413
RBM10	1.24926	0.154236	0.348375	0.159044	3.94198	1.20214	0.257252	0.121292
RBM17	0.620035	0.218432	0.377481	0.154968	1.67803	0.129603	0.473181	0.157047
RBM28	2.30469	0.56294	1.13571	0.368954	2.07819	0.233025	1.02977	0.267639
RBM34	1.8561	0.247781	0.887424	0.372947	2.34443	0.931211	0.815215	0.275372
RBM4	0.0699927	0.0125675	0.142668	0.065354	0.532066	0.143457	0.0993839	0.0308885
RBM5	0.274845	0.0444581	0.115234	0.0341518	2.45337	0.365922	0.100943	0.0267469
RPL11	1.81013	0.0839344	1.01251	0.204552	1.83301	0.337026	0.540325	0.516034
RPL13A	0.821749	0.109201	0.376824	0.108986	2.24335	0.32811	0.453044	0.0862673
RPL18	1.43861	0.32089	0.623024	0.0940651	2.35996	0.747683	0.698609	0.0713833
RPL22	0.780983	0.120838	1.19942	0.157955	0.658722	0.128833	1.05285	0.00247314
RPL26	1.30201	0.0152572	0.770485	0.0939576	1.70734	0.216582	0.855795	0.107071
RPL38	1.43382	0.195882	1.05703	0.164296	1.36423	0.133197	0.744885	0.0803026
RPL5	1.88298	0.299133	1.2382	0.10488	1.5189	0.186438	1.00109	0.12676
RPS15	1.62499	0.354351	1.064	0.289304	1.54256	0.138109	0.732725	0.151988
RPS19	1.39534	0.2108	1.41682	0.143891	0.990444	0.176414	0.893607	0.134626
RPS2	1.02691	0.0675915	0.633237	0.0742739	1.64361	0.283076	0.712476	0.213756
RPS20	1.72908	0.29366	1.49309	0.221644	1.16143	0.141868	1.35575	0.221198
RPS27	1.06181	0.192959	0.952408	0.142447	1.11523	0.117565	0.791436	0.108126
RPS6	1.32023	0.422689	0.685659	0.219357	1.9239	0.0752439	0.61229	0.227727
RPSA	0.960046	0.210261	0.509529	0.057683	1.87791	0.304	0.512174	0.178668
RQCD1	2.17264	0.560051	3.23058	0.556935	0.670554	0.105379	1.13435	0.177511
SF3B2	0.889511	0.0864916	0.457341	0.0398151	1.9443	0.0496873	0.61337	0.0523851
SF3B3	0.751606	0.0852707	0.276077	0.0193299	2.74329	0.48317	0.420365	0.0598496
SKIV2L2	1.13829	0.026635	0.471229	0.00643011	2.41568	0.0531519	0.519404	0.0662179
SNRNP40	0.877741	0.0859412	0.315865	0.0670579	2.91398	0.955563	0.341067	0.0942541
SNRNP70	4.7945	0.268231	20.3858	8.6155	0.26694	0.113695	3.35068	0.460004
SNRPE	1.12708	0.338489	1.13819	0.121548	0.997247	0.298491	1.23831	0.135513
SRRM1	2.52108	0.555612	0.59356	0.0774615	4.37352	1.49603	0.929203	0.081137
SRSF1	6.60842	1.08177	5.05661	0.150492	1.30888	0.231087	1.07242	0.150666
SRSF11	1.321	0.0926081	0.683097	0.105995	1.98397	0.484726	0.842608	0.149017
SRSF3	6.17718	2.00137	4.85005	1.4573	1.26927	0.0618158	1.08285	0.115396
SRSF5	6.13384	0.991429	11.7753	2.00764	0.532263	0.132341	3.16638	0.286688
SSB	0.869105	0.0986098	0.700618	0.0550657	1.23962	0.0803405	0.531431	0.100739
TARBP2	0.206342	0.0174101	1.16761	0.316416	0.188954	0.0690259	0.840326	0.148645
TRIM71	1.09778	0.152334	1.06269	0.069382	1.04185	0.205413	0.933028	0.000292139
TRMT1L	0.606109	0.0407079	0.283738	0.0197465	2.13793	0.101912	0.363849	0.0696714
U2AF1	0.572759	0.0748795	0.259932	0.0524486	2.23033	0.256546	0.325441	0.0961907
U2AF2	0.38374	0.121352	0.331384	0.0741001	1.14378	0.102588	0.363563	0.0715311
YBX1	1.25976	0.0481302	2.0139	0.0771205	0.625703	0.0178863	2.02914	0.368276
YBX3	1.3067	0.223002	1.26582	0.103304	1.0275	0.0883046	1.63497	0.275243
YTHDF1	2.27402	0.251771	2.27678	0.0246393	0.998407	0.104101	1.82211	0.345183
YTHDF2	1.99094	0.323999	1.70539	0.139569	1.16403	0.12106	1.4305	0.320525
YTHDF3	1.26079	0.404425	2.65584	0.480557	0.467286	0.0882191	1.79354	0.379606
